# Proliferative response of ERα-positive breast cancer cells to 10 μM enterolactone, and the associated alteration in the transcriptomic landscape

**DOI:** 10.1101/2023.04.16.537055

**Authors:** Juana Hatwik, Hrishikesh Nitin Patil, Anil Mukund Limaye

**Author notes:** Corresponding author Anil Mukund Limaye; Department of Biosciences and Bioengineering Indian Institute of Technology Guwahati Guwahati 781039, Assam, India.

## Abstract

Enterolactone (EL) is a product of gut-microbial metabolism of dietary plant lignans. Studies linking EL with breast cancer risk have bolstered investigations into its effects on the mammary epithelial cells, and the mechanisms thereof. While it binds to the estrogen receptor α; ERα, its effect on the proliferation of mammary tumor cell lines is reportedly ambivalent; depending on its concentration. The genomic correlates of EL actions also remain unexplored. Here we have elaborately studied the effect of EL on proliferation of ERα-positive, and ERα-negative cell lines. 10 µM EL significantly enhanced the growth of the ERα-positive MCF-7 or T47D breast cancer cells, but not the ERα-negative MDA-MB-231 or MDA-MB-453 cells. In MCF-7 cells, it significantly increased the expression of *TFF1* mRNA, an estrogen-induced transcript. The binding of ERα to the estrogen response element within the *TFF1* locus further demonstrates the pro-estrogenic effect of 10 µM EL. We further explored the genome-wide transcriptomic effect of 10 µM EL. Analysis of RNA-seq data obtained from control- or 10 µM EL treated-MCF-7 cells revealed modulation of expression of diverse sets of functionally related genes, which reflected cell cycle progression, rather than cell cycle arrest or apoptosis. The manner in which 10 µM EL regulated the hallmark G2/M checkpoint, and estrogen-response-late genes correlated with proliferation inducing, and estrogen-like effects of EL on MCF-7 cells.
