## Supplementary data 3 for "Proliferative response of ERα-positive breast cancer cells to 10 μM enterolactone, and the associated alteration in the transcriptomic landscape"

### Sheet: Positively_enriched_gene_sets
	Gene sets	SIZE	ES	NES	NOM p-val	FDR q-val	FWER p-val	RANK AT MAX
1	HALLMARK_E2F_TARGETS	200	0.78	3.43	0	0	0	2426		Blue rows:	Significantly enriched gene sets based on FDR < 25%
2	HALLMARK_G2M_CHECKPOINT	198	0.75	3.25	0	0	0	1860		Black rows:	Non-significant
3	HALLMARK_MITOTIC_SPINDLE	197	0.57	2.51	0	0	0	3063
4	HALLMARK_MYC_TARGETS_V1	200	0.5	2.21	0	0	0	5238
5	HALLMARK_ESTROGEN_RESPONSE_LATE	197	0.46	2.05	0	0	0	3028
6	HALLMARK_SPERMATOGENESIS	83	0.52	1.99	0	0	0	1398
7	HALLMARK_DNA_REPAIR	146	0.44	1.84	0	0.002	0.03	3042
8	HALLMARK_ESTROGEN_RESPONSE_EARLY	199	0.33	1.47	0	0.037	0.4	2571
9	HALLMARK_MTORC1_SIGNALING	195	0.33	1.44	0.012	0.047	0.56	5010
10	HALLMARK_MYC_TARGETS_V2	58	0.37	1.38	0.043	0.066	0.7	4287
11	HALLMARK_PROTEIN_SECRETION	93	0.32	1.25	0.11	0.166	0.98	4202
12	HALLMARK_UNFOLDED_PROTEIN_RESPONSE	110	0.28	1.14	0.263	0.333	1	4575
13	HALLMARK_WNT_BETA_CATENIN_SIGNALING	39	0.3	1	0.5	0.647	1	633
14	HALLMARK_PI3K_AKT_MTOR_SIGNALING	93	0.23	0.93	0.554	0.776	1	6845
15	HALLMARK_INTERFERON_GAMMA_RESPONSE	163	0.22	0.93	0.627	0.742	1	3287
16	HALLMARK_FATTY_ACID_METABOLISM	140	0.17	0.71	0.972	1	1	3913
17	HALLMARK_INTERFERON_ALPHA_RESPONSE	90	0.18	0.71	0.889	1	1	3699
18	HALLMARK_OXIDATIVE_PHOSPHORYLATION	198	0.13	0.56	1	0.997	1	5761

### Sheet: Negatively_enriched_gene_sets
	Gene set	SIZE	ES	NES	NOM p-val	FDR q-val	FWER p-val	RANK AT MAX
1	HALLMARK_COAGULATION	95	-0.51	-2.33	0	0	0	3253		Blue rows:	Significantly enriched gene sets based on FDR < 25%
2	HALLMARK_EPITHELIAL_MESENCHYMAL_TRANSITION	148	-0.46	-2.29	0	0	0	2645		Blue rows:	Non-significant
3	HALLMARK_TNFA_SIGNALING_VIA_NFKB	170	-0.43	-2.08	0	0	0	2938
4	HALLMARK_ANGIOGENESIS	24	-0.65	-2.08	0	0	0	2925
5	HALLMARK_HYPOXIA	179	-0.39	-2	0	0	0	2643
6	HALLMARK_KRAS_SIGNALING_UP	134	-0.4	-1.94	0	0	0	1641
7	HALLMARK_MYOGENESIS	150	-0.37	-1.77	0	0	0	4159
8	HALLMARK_APICAL_JUNCTION	155	-0.34	-1.63	0	0.008	0.03	3190
9	HALLMARK_NOTCH_SIGNALING	30	-0.45	-1.62	0.029	0.007	0.03	4050
10	HALLMARK_XENOBIOTIC_METABOLISM	160	-0.33	-1.58	0	0.012	0.05	3944
11	HALLMARK_PANCREAS_BETA_CELLS	18	-0.53	-1.55	0.027	0.016	0.08	5087
12	HALLMARK_P53_PATHWAY	189	-0.29	-1.48	0	0.034	0.16	5119
13	HALLMARK_IL2_STAT5_SIGNALING	159	-0.3	-1.47	0	0.035	0.18	2516
14	HALLMARK_HEDGEHOG_SIGNALING	29	-0.4	-1.36	0.111	0.085	0.36	644
15	HALLMARK_INFLAMMATORY_RESPONSE	138	-0.28	-1.34	0	0.088	0.39	2161
16	HALLMARK_APOPTOSIS	136	-0.29	-1.33	0.04	0.084	0.39	1817
17	HALLMARK_COMPLEMENT	149	-0.26	-1.29	0.08	0.091	0.43	3365
18	HALLMARK_GLYCOLYSIS	186	-0.26	-1.27	0	0.117	0.54	2461
19	HALLMARK_UV_RESPONSE_DN	135	-0.27	-1.27	0.042	0.122	0.57	1824
20	HALLMARK_CHOLESTEROL_HOMEOSTASIS	70	-0.29	-1.23	0.114	0.145	0.66	4063
21	HALLMARK_IL6_JAK_STAT3_SIGNALING	63	-0.28	-1.23	0.171	0.141	0.68	1679
22	HALLMARK_TGF_BETA_SIGNALING	53	-0.3	-1.22	0.111	0.143	0.71	2544
23	HALLMARK_KRAS_SIGNALING_DN	127	-0.27	-1.21	0.143	0.144	0.72	2080
24	HALLMARK_REACTIVE_OXYGEN_SPECIES_PATHWAY	47	-0.29	-1.18	0.179	0.179	0.8	5741
25	HALLMARK_UV_RESPONSE_UP	146	-0.21	-1.07	0.25	0.373	0.99	4081
26	HALLMARK_ADIPOGENESIS	182	-0.21	-1.05	0.286	0.428	1	5603
27	HALLMARK_ALLOGRAFT_REJECTION	121	-0.21	-1.03	0.357	0.455	1	4747
28	HALLMARK_BILE_ACID_METABOLISM	81	-0.23	-0.99	0.538	0.547	1	5502
29	HALLMARK_HEME_METABOLISM	168	-0.19	-0.93	0.625	0.697	1	2246
30	HALLMARK_ANDROGEN_RESPONSE	95	-0.2	-0.92	0.64	0.721	1	3297
31	HALLMARK_APICAL_SURFACE	36	-0.25	-0.85	0.718	0.87	1	1053
32	HALLMARK_PEROXISOME	93	-0.15	-0.65	0.962	0.989	1	1870

### Sheet: Leading edge genes
Leading edge genes in the G2M checkpoint and estrogen response late gene sets
G2M CHECKPOINTS	ESTROGEN RESPONSE LATE
TOP2A	TFF1
KNL1	TOP2A
CENPF	IGSF1
KIF20B	STIL
AURKB	PCP4
ESPL1	CDC20
POLQ	RNASEH2A
TROAP	CA12
CCNB2	AREG
MYBL2	ASCL1
KPNA2	CD44
SMC4	GINS2
CDC45	PRLR
CENPA	CA2
STIL	KIF20A
PLK1	SOX3
RAD54L	GLA
SMC2	MYB
UBE2C	PGR
BIRC5	FABP5
TACC3	NMU
CDC20	NPY1R
AURKA	RBBP8
LMNB1	GPER1
KIF23	FKBP5
E2F2	SORD
KIF2C	HSPA4L
TMPO	TFF3
ORC6	TPD52L1
GINS2	ATP2B4
INCENP	SLC1A4
CCNA2	CXCL12
TRAIP	XBP1
MT2A	HPRT1
EZH2	CDC6
MCM2	PLK4
FBXO5	TMPRSS3
PTTG1	ASS1
CDKN3	NRIP1
HMMR	ADD3
CKS1B	ABHD2
CENPE	GAL
POLA2	IMPA2
STMN1	TIAM1
CDKN2C	BLVRB
RBL1	SFN
BRCA2	IL17RB
E2F1	RABEP1
TPX2	KLK11
KIF11	PDZK1
NDC80	MYOF
CDC25A	RAPGEFL1
POLE	RAB31
CHEK1	MEST
MCM5	SLC16A1
MAD2L1	CHST8
CHAF1A	SERPINA3
SUV39H1	SERPINA1
MCM3	IL6ST
RASAL2	ARL3
NUP50	JAK1
ODF2	AGR2
LBR	SLC26A2
NSD2	UNC13B
HMGN2	SNX10
CCNF	XRCC3
STAG1	ALDH3A2
PDS5B	JAK2
DTYMK	SLC29A1
NUSAP1
H2AZ1
UBE2S
BARD1
RACGAP1
RAD21
KIF4A
BUB1
H2AX
PRC1
KIF15
TTK
NEK2
CDC6
PBK
SAP30
PRPF4B
MKI67
PLK4
KIF5B
DBF4
KIF22
EXO1
ARID4A
PRIM2
MAP3K20
FANCC
CDK1
HIF1A
CDC7
NASP
SMC1A
KPNB1
CDC27
NUP98
CASP8AP2
ATF5
HMGA1
CTCF
RPS6KA5
MCM6
XPO1
CDC25B
WRN
TOP1
DDX39A
